# PATZ1 Reinstates a Growth-Permissive Chromatin Landscape in Adult Corticospinal Neurons After Injury

**DOI:** 10.1101/2025.05.14.654166

**Authors:** Anisha S. Menon, Manojkumar Kumaran, Deepta Susan Beji, Dhruva Kumar Kesireddy, Netra Krishna, Shringika Soni, Yogesh Sahu, Sneha Manjunath, Katha Sanyal, Meghana Konda, Ishwariya Venkatesh

## Abstract

**Background:** The failure of axon regeneration in the adult central nervous system represents a major barrier to recovery from spinal cord injury and neurodegenerative disease. Pro-growth transcription factors can promote regenerative responses, but their effects remain partial, suggesting that additional restraints must be relieved for these factors to achieve their full potential. The chromatin landscape of adult neurons has emerged as a candidate mechanism, yet we lack a developmental map of when and how this epigenetic restriction occurs, whether injury can reverse it, and how to therapeutically target it.

**Results:** We assembled a comprehensive chromatin accessibility atlas spanning mouse forebrain development from embryonic day 11 through adulthood using bulk and single-nucleus ATAC-seq. This revealed progressive restriction of growth-gene promoters and enhancers across postnatal development, leaving over 95% of growth-associated regulatory elements substantially inaccessible in mature neurons. We found that the distance between injury site and neuronal cell body determines the magnitude of chromatin reopening: intracortical lesions proximal to motor cortex soma triggered ten-fold greater enhancer reactivation compared to distal thoracic spinal cord crush. Motif analysis identified PATZ1, a chromatin-remodeling transcription factor, as correlated with this proximity effect. Viral delivery of PATZ1 to adult cortex converted the limited epigenomic response to distal injury into a profile approaching that of proximal injury, selectively reopening enhancers at growth-associated loci and depositing active H3K27ac marks. Hi-C analysis demonstrated that PATZ1 additionally reorganizes higher-order chromatin architecture, inducing compartment switching at growth loci and remodeling topologically associating domain boundaries. Integration with single-nucleus transcriptomics revealed that while PATZ1 selectively opens chromatin at growth genes, transcriptional output and axon regeneration remain modest, indicating that combinatorial approaches pairing epigenetic priming with pro-growth transcription factors may be required for functional repair.

**Conclusions:** This study provides a developmental timeline of chromatin closure at regeneration-associated genes and identifies PATZ1 as a molecular tool capable of reversing this epigenetic barrier in adult neurons. Our findings indicate that chromatin accessibility functions as a gatekeeping mechanism that must be addressed before transcription factor-based therapies can achieve their full effect, establishing epigenetic priming as a targetable component of CNS repair strategies.
