## Supplementary material for "PATZ1 Reinstates a Growth-Permissive Chromatin Landscape in Adult Corticospinal Neurons After Injury": Addtional File 1 Table S1 to S 14: Additional File 1- Table S5.xlsx

### Sheet: Index
Supplementary Table 5 : Excel file containing data that is used to generate Supplementary Figure 9
Sl no	File Name	Sheet number
1	Figure_5_B- Tf footprinting in embryo, post-natal and combined	1
2	Figure_5_C_histogram - Tf footprinting of pro-growth genes	2
3	5D_Cytoscape_plot - Networks regulated by PATZ1	3
4	5C_C0-binding - Co-binding Tf's present along with PATZ1	4

### Sheet: Figure_5_B
TF_with_motif	Motif_ID	Embryo	Postnatal	Adult	Embryo+post-natal
PATZ1	MA1961.1	3125	2992	1745	6117
ZNF148	MA1653.1	2737	2635	1483	5372
SP2_1	MA0516.1	2639	2504	1570	5143
ZNF281	MA1630.2	2557	2426	1364	4983
SP1_1	MA0079.3	2542	2435	1514	4977
SP1_2	MA0079.2	2511	2386	1309	4897
ZNF263	MA0528.1	2426	2305	1497	4731
PRDM9	MA1723.1	2258	2132	1336	4390
EGR1	MA0162.2	2231	2154	1453	4385
KLF4	MA0039.4	2154	2062	1186	4216
SP1_3	MA0079.5	2135	2019	1180	4154
KLF5	MA0599.1	2064	1960	1150	4024
KLF1	MA0493.2	2012	1933	1148	3945
SP2_2	MA0516.3	2001	1909	1198	3910
KLF10	MA1511.2	1976	1891	1078	3867
KLF15	MA1513.1	1963	1887	1171	3850
MAZ	MA1522.1	1875	1780	1032	3655
KLF12	MA0742.2	1852	1765	1058	3617
KLF14	MA0740.2	1838	1767	1040	3605
SP4	MA0685.2	1810	1726	1086	3536

### Sheet: Figure_5_C_histogram
TF_with_motif	Total_TF_Count_Selected_Genes	Total_TF_Count_Selected_Genes_P0	Number.of.Bound.Regions
PATZ1_MA1961.1	3125	2992	6117
SP2_MA0516.1	2639	2504	5143
SP1_MA0079.3	2542	2435	4977
ZNF148_MA1653.1	2737	2635	5372
ZNF281_MA1630.2	2557	2426	4983
SP1_MA0079.2	2511	2386	4897
EGR1_MA0162.2	2231	2154	4385
ZNF263_MA0528.1	2426	2305	4731
SP1_MA0079.5	2135	2019	4154
PRDM9_MA1723.1	2258	2132	4390
SP2_MA0516.3	2001	1909	3910
KLF5_MA0599.1	2064	1960	4024
KLF4_MA0039.4	2154	2062	4216
KLF15_MA1513.1	1963	1887	3850
KLF1_MA0493.2	2012	1933	3945
KLF10_MA1511.2	1976	1891	3867
KLF12_MA0742.2	1852	1765	3617
KLF14_MA0740.2	1838	1767	3605
SP4_MA0685.2	1810	1726	3536
MAZ_MA1522.1	1875	1780	3655
KLF7_MA1959.1	1769	1699	3468
KLF16_MA0741.1	1735	1632	3367
ZNF460_MA1596.1	1670	1598	3268
SP3_MA0746.1	1723	1637	3360
Wt1_MA1627.1	1833	1739	3572
ZNF530_MA1981.1	1746	1656	3402
SP9_MA1564.1	1634	1544	3178
SP5_MA1965.1	1844	1772	3616
ZNF610_MA1713.1	1609	1570	3179
Klf4_MA0039.2	1515	1441	2956
EGR1_MA0162.4	1632	1585	3217
SP3_MA0746.2	1502	1430	2932
KLF9_MA1107.2	1545	1508	3053
ZNF320_MA1976.1	1464	1365	2829
ZNF263_MA0528.2	1602	1553	3155
SP8_MA0747.1	1429	1326	2755
SP2_MA0516.2	1420	1299	2719
KLF2_MA1515.1	1346	1289	2635
Egr2_MA0472.1	1428	1379	2807
ZNF740_MA0753.2	1515	1427	2942
KLF11_MA1512.1	1263	1183	2446
ZNF93_MA1721.1	1295	1297	2592
ZNF701_MA1987.1	1492	1423	2915
ZNF454_MA1712.1	1188	1093	2281
CTCFL_MA1102.1	1105	1065	2170
E2F6_MA0471.2	1291	1256	2547
Prrx2_MA0075.1	1210	984	2194
E2F3_MA0469.1	1290	1245	2535
SP1_MA0079.4	989	929	1918
SP4_MA0685.1	1012	942	1954
CTCFL_MA1102.2	1067	1023	2090
KLF9_MA1107.1	1238	1207	2445
KLF10_MA1511.1	1108	1023	2131
MZF1_MA0056.1	1153	1034	2187
Znf281_MA1630.1	1189	1107	2296
CTCF_MA1929.1	831	840	1671
EWSR1-FLI1_MA0149.1	1134	1099	2233
ZNF257_MA1710.1	1047	1010	2057
SP1_MA0079.1	975	922	1897
E2F6_MA0471.1	1059	1021	2080
CTCF_MA0139.1	761	768	1529
ZFP14_MA1972.1	979	920	1899
KLF14_MA0740.1	835	778	1613
RREB1_MA0073.1	1124	1060	2184
Klf1_MA0493.1	879	842	1721
KLF6_MA1517.1	846	802	1648
KLF17_MA1514.1	1068	991	2059
TFAP2A_MA0003.1	913	852	1765
ASCL1_MA1100.1	843	849	1692
CTCF_MA1930.1	716	714	1430
Zic3_MA0697.2	813	812	1625
Zfx_MA0146.1	708	634	1342
ZBTB14_MA1650.1	868	844	1712
Zfx_MA0146.2	703	629	1332
PLAG1_MA0163.1	842	777	1619
EGR3_MA0732.1	824	791	1615
GATA2_MA0036.1	754	690	1444
TFAP2C_MA0814.2	786	718	1504
NRF1_MA0506.1	770	755	1525
ZKSCAN5_MA1652.1	859	813	1672
ZNF549_MA1728.1	717	677	1394
Nrf1_MA0506.2	690	696	1386
KLF3_MA1516.1	680	638	1318
TFDP1_MA1122.1	804	777	1581
TFAP2C_MA0524.1	717	661	1378
E2F4_MA0470.1	802	776	1578
Tcf3_MA0522.1	683	686	1369
EGR4_MA0733.1	801	764	1565
THAP1_MA0597.2	723	636	1359
ZNF740_MA0753.1	873	799	1672
Zic2_MA1629.1	659	642	1301
ZEB1_MA0103.1	597	505	1102
SOX10_MA0442.1	893	846	1739
Zic1Zic2_MA1628.1	707	696	1403
TCF12_MA1648.1	620	597	1217
Plagl1_MA1615.1	678	598	1276
Spi1_MA0080.6	785	759	1544
ZNF768_MA1731.1	753	709	1462
ETV4_MA0764.2	653	641	1294
ZIC5_MA1584.1	711	693	1404
ZNF331_MA1726.1	633	628	1261
Erg_MA0474.1	676	674	1350
EHF_MA0598.1	644	625	1269
Gata1_MA0035.1	699	639	1338
ASCL1_MA1631.1	572	533	1105
ZNF682_MA1599.1	636	588	1224
Ets1_MA0098.2	634	632	1266
Ikzf3_MA1992.1	607	599	1206
REST_MA0138.1	617	588	1205
SPI1_MA0080.5	721	694	1415
Spi1_MA0080.3	665	637	1302
TFAP2A_MA0810.1	618	585	1203
NFIC_MA0161.1	716	688	1404
Klf4_MA0039.1	717	651	1368
Klf12_MA0742.1	533	507	1040
Myod1_MA0499.1	583	584	1167
TFAP2A_MA0003.4	579	524	1103
Myog_MA0500.1	576	584	1160
ZIC3_MA0697.1	632	621	1253
TFAP2A_MA0003.2	576	521	1097
ZIC4_MA0751.1	598	580	1178
NR2C2_MA0504.1	631	582	1213
Tcf12_MA0521.1	559	573	1132
E2F1_MA0024.2	666	652	1318
ZIC1_MA0696.1	591	575	1166
YY1_MA0095.1	605	619	1224
SPIB_MA0081.2	655	630	1285
Atoh1_MA0461.1	605	608	1213
ZNF816_MA1719.1	610	563	1173
Egr1_MA0162.1	561	532	1093
FLI1_MA0475.1	480	493	973
TCF3_MA0522.3	504	478	982
znf143_MA0088.1	570	544	1114
TFAP4ETV1_MA1966.1	481	472	953
TFAP2A_MA0003.3	584	539	1123
TCF4_MA0830.2	463	414	877
ETV5FIGLA_MA1945.1	513	493	1006
ELF3_MA0640.2	508	507	1015
EBF1_MA0154.2	512	467	979
Erg_MA0474.3	488	487	975
ELF1_MA0473.3	442	440	882
ZBTB7A_MA0750.2	385	387	772
ZNF574_MA1982.1	506	475	981
INSM1_MA0155.1	563	501	1064
NFIB_MA1643.1	518	457	975
Sox3_MA0514.1	708	663	1371
PpargRxra_MA0065.2	542	494	1036
RBPJ_MA1116.1	495	480	975
ZNF135_MA1587.1	516	462	978
Neurod2_MA0668.2	533	529	1062
Foxn1_MA1684.1	460	450	910
ZNF707_MA1715.1	509	467	976
NEUROD1_MA1109.1	548	547	1095
ELF1_MA0473.1	406	415	821
NHLH1_MA0048.1	464	474	938
Elf5_MA0136.3	510	490	1000
Ascl2_MA0816.1	478	483	961
GABPA_MA0062.3	453	448	901
ETV1_MA0761.2	442	446	888
ZNF708_MA1730.1	499	477	976
ZNF449_MA1656.1	561	512	1073
ZNF692_MA1986.1	432	395	827
ETS1_MA0098.1	340	338	678
SPI1_MA0080.1	340	338	678
PRDM1_MA0508.1	615	590	1205
EGR1_MA0162.3	483	465	948
ZNF16_MA1654.1	550	496	1046
IRF1_MA0050.2	581	550	1131
Prdm5_MA1999.1	500	471	971
ZEB1_MA0103.3	376	317	693
RFX5_MA0510.1	449	465	914
IKZF1_MA1508.1	485	487	972
NHLH2_MA1529.1	426	427	853
REST_MA0138.2	417	382	799
VEZF1_MA1578.1	617	552	1169
Tfcp2l1_MA0145.2	418	381	799
TFAP2B_MA0812.1	491	453	944
Tfcp2l1_MA0145.1	418	380	798
ZBTB6_MA1581.1	463	422	885
ZKSCAN3_MA1973.1	426	375	801
ERFNHLH1_MA1938.1	443	428	871
MYOD1_MA0499.2	414	401	815
NFIX_MA1528.1	452	395	847
BHLHE22_MA1635.1	426	444	870
Zfp335_MA2002.1	453	433	886
TFAP2E_MA1569.1	455	434	889
Meis1_MA0498.1	444	457	901
Twist2_MA0633.2	433	451	884
Gli2_MA0734.3	444	393	837
ZNF189_MA1725.1	471	447	918
FOXP1_MA0481.1	481	433	914
ESR1_MA0112.2	440	368	808
EHF_MA0598.3	389	389	778
ETV2FIGLA_MA1941.1	411	389	800
TCFL5_MA0632.2	483	492	975
EGR2_MA0472.2	413	411	824
PRDM1_MA0508.3	583	588	1171
Olig2_MA1997.1	423	439	862
Sox11_MA0869.2	574	539	1113
ZNF343_MA1711.1	411	381	792
Stat2_MA1623.1	480	450	930
TFAP2B_MA0811.1	410	383	793
ASCL1_MA1100.2	406	403	809
Pax5_MA0014.1	429	399	828
NHLH1_MA0048.2	419	417	836
OSR2_MA1646.1	371	379	750
Atoh1_MA1467.2	484	491	975
Neurod2_MA1993.1	406	424	830
Arid3a_MA0151.1	462	383	845
GABPA_MA0062.1	339	335	674
ZNF75D_MA1601.1	410	373	783
NEUROG2_MA1642.1	479	477	956
GLI3_MA1491.1	447	404	851
KLF4_MA0039.3	475	438	913
TFAP2A_MA0872.1	426	406	832
EBF1_MA0154.1	393	363	756
TFAP2B_MA0813.1	401	378	779
EBF1_MA0154.4	429	377	806
ZNF76_MA1716.1	425	398	823
PBX3_MA1114.1	414	403	817
ZSCAN4_MA1155.1	527	544	1071
TFAP2C_MA0524.2	388	364	752
EBF3_MA1637.1	384	366	750
ATOH1_MA1467.1	426	425	851
Ebf2_MA1604.1	390	362	752
HAND2_MA1638.1	454	452	906
MYOG_MA0500.2	386	408	794
ELK4_MA0076.2	266	280	546
ESR1_MA0112.1	341	309	650
Gli1_MA1990.1	398	356	754
GLI2_MA0734.2	403	373	776
TFAP4FLI1_MA1967.1	392	393	785
SOX10_MA0442.2	546	522	1068
GLIS2_MA0736.1	412	398	810
SMAD2_MA1964.1	391	325	716
TFAP2C_MA0815.1	379	362	741
ZNF416_MA1979.1	379	345	724
ZNF341_MA1655.1	389	385	774
TFAP2C_MA0814.1	402	378	780
BHLHA15_MA1472.1	394	402	796
Rfx1_MA0509.1	339	399	738
RFX2_MA0600.1	337	386	723
THAP1_MA0597.1	349	328	677
ZNF684_MA1600.1	374	331	705
NFICTLX1_MA0119.1	388	341	729
Stat3_MA0144.1	350	345	695
STAT1STAT2_MA0517.1	394	382	776
AhrArnt_MA0006.1	330	341	671
RUNX2_MA0511.1	411	358	769
NFIC_MA1527.1	389	335	724
YY2_MA0748.2	350	342	692
Gabpa_MA0062.2	222	235	457
HES1_MA1099.2	389	383	772
ZBTB26_MA1579.1	326	304	630
ZNF528_MA1597.1	379	352	731
KLF13_MA0657.1	326	310	636
SOX4_MA0867.2	485	466	951
SPI1_MA0080.2	318	312	630
Tcf12_MA0521.2	336	342	678
THRA_MA1969.1	325	293	618
PAX5_MA0014.2	345	314	659
Bhlha15_MA1472.2	322	341	663
Pdx1_MA0132.1	362	282	644
FERD3L_MA1485.1	356	355	711
SNAI1_MA1558.1	287	260	547
TCF4_MA0830.1	290	241	531
Sox6_MA0515.1	469	438	907
Runx1_MA0002.2	363	314	677
HINFP_MA0131.2	316	299	615
ZNF317_MA1593.1	327	357	684
PLAGL2_MA1548.1	372	336	708
SNAI3_MA1559.1	282	259	541
ERFFIGLA_MA1934.1	294	297	591
ZIM3_MA1709.1	356	347	703
SNAI2_MA0745.1	286	259	545
ETV5_MA0765.2	218	224	442
MYF5_MA1641.1	317	320	637
NFIC_MA0161.2	373	375	748
ZNF354C_MA0130.1	352	319	671
Ptf1a_MA1618.1	362	357	719
RFX3_MA0798.2	312	360	672
HNF4A_MA0114.2	296	249	545
STAT3_MA0144.2	317	296	613
ETV7_MA1708.1	256	261	517
NFKB1_MA0105.2	358	330	688
ZFP42_MA1651.1	343	355	698
ZNF418_MA1980.1	341	329	670
Stat5b_MA1625.1	314	289	603
PKNOX1_MA0782.2	295	273	568
Prdm15_MA1616.1	315	287	602
TCF3_MA0522.2	280	237	517
SNAI2_MA0745.2	275	231	506
Nr5a2_MA0505.1	274	242	516
RFX1_MA0509.2	303	357	660
Rxra_MA0512.1	274	222	496
ZNF324_MA1977.1	298	296	594
Ptf1A_MA1619.1	297	308	605
THAP11_MA1573.1	281	249	530
Rbpjl_MA1621.1	279	238	517
Pax4_MA0068.1	411	346	757
MSC_MA0665.1	292	297	589
HNF4G_MA0484.1	284	232	516
HIC2_MA0738.1	342	292	634
ZNF75D_MA1601.2	340	297	637
Sox2_MA0143.3	408	393	801
Irf1_MA0050.3	336	334	670
Rfx6_MA1724.1	290	329	619
ESR2_MA0258.2	282	248	530
STAT1_MA0137.1	319	322	641
ZEB1_MA0103.2	234	213	447
ETV2FOXI1_MA1942.1	287	287	574
NFKB1_MA0105.3	343	296	639
TBX18_MA1565.1	313	280	593
Hic1_MA0739.1	314	310	624
NFYB_MA0502.2	274	257	531
Znf423_MA0116.1	278	276	554
ETV6_MA0645.1	195	212	407
TWIST1_MA1123.2	322	309	631
ERFFOXO1_MA1936.1	296	290	586
Stat4_MA0518.1	312	298	610
ZNF675_MA1714.1	314	298	612
FOXO1ELK1_MA1954.1	272	259	531
TWIST1_MA1123.1	318	306	624
AR_MA0007.2	280	277	557
Mafb_MA0117.1	268	284	552
ZNF417_MA1727.1	278	261	539
ZNF384_MA1125.1	357	324	681
Bach1Mafk_MA0591.1	273	263	536
ZBTB7A_MA0750.1	256	242	498
Msgn1_MA1524.2	293	274	567
ZBTB7C_MA0695.1	267	239	506
NFYA_MA0060.1	242	236	478
Bcl6_MA0463.1	278	263	541
ERFFOXI1_MA1935.1	264	249	513
MEIS2_MA0774.1	272	294	566
MEIS3_MA0775.1	272	294	566
SPIB_MA0081.1	309	312	621
YY1_MA0095.2	285	300	585
Myb_MA0100.2	304	298	602
Mafg_MA0659.3	258	253	511
Tbx6_MA1567.2	290	251	541
FOXA1_MA0148.2	300	269	569
FOXA1_MA0148.1	299	268	567
PRDM4_MA1647.1	264	262	526
TP63_MA0525.1	278	256	534
NFYA_MA0060.2	230	223	453
Stat5aStat5b_MA0519.1	277	261	538
ELF5_MA0136.2	200	202	402
ESR2_MA0258.1	268	225	493
MSANTD3_MA1523.1	282	275	557
Gfi1B_MA0483.1	255	255	510
NR5A1_MA1540.2	239	202	441
FEV_MA0156.1	206	220	426
GLI3_MA1491.2	235	215	450
FOXO1ELF1_MA1953.1	240	247	487
Thap11_MA1573.2	217	206	423
HSF1_MA0486.1	275	262	537
RARARXRG_MA1149.1	244	195	439
POU5F1_MA1115.1	298	246	544
MAFK_MA0496.3	242	241	483
FLI1FOXI1_MA1950.1	254	252	506
ZBTB18_MA0698.1	270	273	543
FOXJ2ELF1_MA1952.1	228	209	437
HNF4A_MA0114.1	230	196	426
Foxo1_MA0480.1	242	238	480
NFYB_MA0502.1	222	225	447
MAFGNFE2L1_MA0089.1	242	235	477
Nfatc2_MA0152.2	243	251	494
Nfat5_MA0606.2	277	265	542
Nfatc1_MA0624.2	232	241	473
STAT1_MA0137.2	262	244	506
NFKB1_MA0105.1	276	268	544
IRF1_MA0050.1	269	247	516
TAL1TCF3_MA0091.1	264	265	529
NKX2-2_MA1645.1	232	232	464
Hes1_MA1099.1	258	252	510
Ptf1A_MA1620.1	218	196	414
NFYA_MA0060.3	212	221	433
IRF3_MA1418.1	283	272	555
BACH1_MA1633.1	232	225	457
Mycn_MA0104.2	271	272	543
ETV5FOXO1_MA1947.1	235	221	456
USF2_MA0526.1	224	222	446
NFYC_MA1644.1	225	227	452
STAT1_MA0137.3	254	244	498
ZNF680_MA1729.1	274	261	535
PBX2_MA1113.1	243	228	471
POU1F1_MA0784.1	248	208	456
ELF4_MA0641.1	137	130	267
Pou2f3_MA0627.1	265	216	481
NFIA_MA0670.1	307	292	599
Bhlhe40_MA0464.1	204	218	422
Yy1_MA0095.3	284	295	579
POU2F3_MA0627.2	277	236	513
POU2F2_MA0507.1	261	221	482
MZF1_MA0056.2	269	244	513
MYC_MA0147.3	241	248	489
ETV5FOXI1_MA1946.1	231	229	460
POU3F2_MA0787.1	233	192	425
FOXP2_MA0593.1	258	213	471
ELK3_MA0759.2	143	148	291
RARARXRA_MA0159.1	225	197	422
POU3F1_MA0786.1	237	196	433
POU5F1B_MA0792.1	243	191	434
Hand1Tcf3_MA0092.1	262	261	523
ZNF669_MA1985.1	267	243	510
EBF1_MA0154.3	244	225	469
ELK1_MA0028.1	153	157	310
Pou5f1Sox2_MA0142.1	238	198	436
FOXD3_MA0041.2	249	212	461
Sox2_MA0143.2	275	256	531
RELA_MA0107.1	264	250	514
Stat5a_MA1624.1	239	228	467
Foxd3_MA0041.1	253	236	489
ETV4_MA0764.3	137	142	279
Sox2_MA0143.1	271	254	525
TFAP4_MA0691.1	212	224	436
Hnf1A_MA1991.1	286	254	540
MAX_MA0058.2	234	252	486
ELF2_MA1483.2	131	140	271
Bcl11B_MA1989.1	259	259	518
ZBTB7B_MA0694.1	213	199	412
NFIX_MA0671.1	275	274	549
ZNF140_MA1589.1	222	216	438
POU2F2_MA0507.2	232	200	432
ELF1_MA0473.2	138	140	278
SPI1_MA0080.4	236	233	469
NR3C1_MA0113.2	229	202	431
ZNF143_MA0088.2	222	216	438
THRB_MA1574.1	212	188	400
ELF2_MA1483.1	133	135	268
POU2F1_MA0785.1	230	195	425
FIGLA_MA0820.1	213	193	406
SOX15_MA1152.1	274	255	529
BACH2_MA1101.1	222	219	441
FOXE1_MA1487.2	255	199	454
TCF7L2_MA0523.1	278	240	518
Myc_MA0147.1	246	244	490
Myc_MA0147.2	232	248	480
FOXO1FLI1_MA1956.1	215	201	416
SPIC_MA0687.1	224	208	432
EHF_MA0598.2	136	145	281
ZBTB12_MA1649.1	251	229	480
HES2_MA0616.2	230	235	465
POU3F3_MA0788.1	227	186	413
GATA3_MA0037.1	244	229	473
Nr5A2_MA0505.2	187	159	346
Lef1_MA0768.2	268	233	501
Arnt_MA0004.1	219	237	456
Mycn_MA0104.1	219	237	456
POU3F4_MA0789.1	232	188	420
ETS1_MA0098.3	135	146	281
NR2F1_MA0017.1	226	197	423
Tcfl5_MA0632.1	233	238	471
ESRRA_MA0592.1	184	150	334
MXI1_MA1108.2	213	214	427
POU1F1_MA0784.2	219	193	412
ZNF582_MA1983.1	260	247	507
TBX5_MA0807.1	241	207	448
ZNF282_MA1154.1	245	222	467
GLI2_MA0734.1	210	170	380
Prdm4_MA1647.2	239	225	464
TBX3_MA1566.1	252	219	471
FOXO1ELK3_MA1955.1	203	203	406
Nr1H4_MA1110.2	193	150	343
Mycn_MA0104.3	223	242	465
NR5A1_MA1540.1	194	178	372
Bhlha15_MA0607.1	239	228	467
Nfe2l2_MA0150.2	209	212	421
ZNF667_MA1984.1	196	184	380
ETS2_MA1484.1	134	136	270
ELK1_MA0028.2	120	121	241
PAX5_MA0014.3	171	166	337
ELF5_MA0136.1	188	188	376
USF1_MA0093.2	181	171	352
FEV_MA0156.3	118	123	241
NFAT5_MA0606.1	227	228	455
Sox17_MA0078.2	291	272	563
RELB_MA1117.1	219	199	418
Esrrb_MA0141.2	177	154	331
Esrrb_MA0141.1	176	152	328
ELF3_MA0640.1	136	140	276
MTF1_MA0863.1	219	207	426
TEAD4_MA0809.2	206	197	403
ZBTB33_MA0527.1	231	231	462
GLIS3_MA0737.1	215	197	412
THRB_MA1576.1	189	164	353
FOXA1_MA0148.3	220	183	403
HNF4G_MA0484.2	197	175	372
REL_MA0101.1	237	217	454
RFX4_MA0799.1	174	214	388
TEAD1_MA0090.3	201	184	385
ELK3_MA0759.1	107	110	217
Tcf21_MA0832.1	211	219	430
SREBF1_MA0595.1	218	199	417
FOXC2_MA0846.1	214	188	402
RFX3_MA0798.1	176	223	399
NR2F1_MA1537.1	174	142	316
FOXD2_MA0847.1	227	190	417
FOXL1_MA0033.2	227	190	417
ETV5_MA0765.3	107	111	218
NR1D1_MA1531.1	207	184	391
Gfi1_MA0038.1	212	218	430
FLI1_MA0475.2	107	114	221
HNF4A_MA0114.4	197	172	369
NR2C1_MA1535.1	170	139	309
RFX5_MA0510.2	167	214	381
FOXE1_MA1487.1	232	190	422
PRDM1_MA0508.2	231	220	451
RFX3_MA0798.3	182	225	407
NKX2-4_MA2003.1	203	182	385
TCF7L1_MA1421.1	215	185	400
Spz1_MA0111.1	182	188	370
Tcf7_MA0769.1	209	175	384
ZNF354A_MA1978.1	208	179	387
TP53_MA0106.1	207	187	394
ERG_MA0474.2	101	110	211
TEAD2_MA1121.1	190	175	365
FOXI1_MA0042.1	190	176	366
Foxo1_MA0480.2	199	171	370
PKNOX2_MA0783.1	228	231	459
ZSCAN31_MA1722.1	213	210	423
LEF1_MA0768.1	214	188	402
Smad4_MA1153.1	178	156	334
TEAD1_MA0090.1	199	184	383
MAFK_MA0496.1	199	197	396
FOXD2_MA0847.3	198	163	361
ETV5_MA0765.1	110	114	224
MAFG_MA0659.2	188	188	376
MEF2C_MA0497.1	188	205	393
SCRT2_MA0744.2	186	174	360
ERF_MA0760.1	121	123	244
GLIS1_MA0735.1	169	144	313
MAFGNFE2L1_MA0089.2	184	188	372
NFE2L2_MA0150.1	181	180	361
Sox5_MA0087.2	260	236	496
USF2_MA0526.2	175	179	354
ELK1SREBF2_MA1933.1	155	162	317
Foxk1_MA0852.1	218	190	408
Foxa2_MA0047.2	205	170	375
FOXP1_MA0481.2	197	171	368
FOXO3_MA0157.1	184	175	359
Foxj3_MA0851.1	205	176	381
MAFF_MA0495.1	193	184	377
MXI1_MA1108.1	185	200	385
MAFNFE2_MA0501.1	178	179	357
RARA_MA0730.1	164	137	301
PPARGRXRA_MA0065.1	178	151	329
Rarg_MA0860.1	166	137	303
ESRRA_MA0592.3	160	136	296
CREB1_MA0018.4	187	195	382
NR2F1_MA0017.2	148	111	259
NR4A1_MA1112.2	195	165	360
Dux_MA0611.1	183	174	357
FEV_MA0156.2	98	103	201
ZNF24_MA1124.1	185	172	357
Nr1h3Rxra_MA0494.1	152	122	274
RFX1_MA0509.3	167	204	371
USF2_MA0526.3	181	172	353
GFI1_MA0038.2	184	164	348
NFATC3_MA0625.2	194	198	392
Stat6_MA0520.1	191	185	376
USF1_MA0093.3	182	170	352
RFX2_MA0600.2	161	206	367
TFEC_MA0871.2	159	171	330
GCM1_MA0646.1	193	175	368
Nr2f6_MA0677.1	163	129	292
GSX2_MA0893.1	204	150	354
PPARARXRA_MA1148.1	193	168	361
ETV1_MA0761.1	108	112	220
JUN_MA0488.1	197	205	402
NFATC4_MA1525.2	197	208	405
ZNF274_MA1592.1	146	161	307
MEF2A_MA0052.4	171	174	345
SREBF2_MA0596.1	192	180	372
ETV4_MA0764.1	104	108	212
PPARD_MA1550.1	159	132	291
POU6F2_MA0793.1	191	149	340
ELK4_MA0076.1	98	100	198
Nr1H2_MA1996.1	154	118	272
TBX4_MA0806.1	211	184	395
MAFA_MA1521.1	170	169	339
Mlxip_MA0622.1	176	185	361
BCL6B_MA0731.1	177	161	338
NFATC4_MA1525.1	187	194	381
POU2F1SOX2_MA1962.1	168	138	306
NFATC2_MA0152.1	167	170	337
TCF7_MA0769.2	197	168	365
MAFF_MA0495.3	187	176	363
PKNOX1_MA0782.1	215	212	427
NR1D2_MA1532.1	186	165	351
Sox3_MA0514.2	217	217	434
TGIF2_MA0797.1	205	203	408
ETV2_MA0762.1	119	122	241
RXRB_MA0855.1	142	113	255
MGA_MA0801.1	202	183	385
PPARG_MA0066.1	181	149	330
FOXD2_MA0847.2	172	145	317
TBX6_MA1567.1	184	154	338
SCRT1_MA0743.2	179	163	342
MAXMYC_MA0059.1	185	204	389
TGIF1_MA0796.1	211	210	421
Hnf4a_MA0114.3	176	152	328
MYB_MA0100.3	174	150	324
FOXK1_MA0852.2	184	164	348
ATOH7_MA1468.1	187	191	378
TP53_MA0106.2	185	168	353
NFATC3_MA0625.1	172	169	341
IRF7_MA0772.1	204	187	391
HEY2_MA0649.1	163	161	324
E2F8_MA0865.1	147	152	299
Foxl2_MA1607.1	186	157	343
NRL_MA0842.1	176	161	337
Rxra_MA0512.2	136	111	247
ELK1HOXA1_MA1931.1	112	114	226
ETV3_MA0763.1	96	103	199
Prdm14_MA1998.1	174	145	319
SOX13_MA1120.1	213	224	437
NKX2-3_MA0672.1	159	153	312
TBX20_MA0689.1	199	166	365
BCL6_MA0463.2	179	173	352
Foxo3_MA0157.3	182	158	340
FOSL2_MA0478.1	143	150	293
NR4A2_MA0160.1	148	111	259
IRF2_MA0051.1	207	193	400
TBX15_MA0803.1	195	171	366
NR1I2_MA1533.1	188	160	348
NR1D2_MA1532.2	165	141	306
TBX1_MA0805.1	200	172	372
GRHL2_MA1105.2	168	152	320
VAX1_MA0722.1	193	137	330
SIX2_MA1119.1	186	173	359
RXRG_MA0856.1	134	104	238
NFATC1_MA0624.1	170	164	334
PRRX2_MA0075.3	188	146	334
E2F8_MA0865.2	151	149	300
VAX2_MA0723.2	189	146	335
TBX3_MA1566.2	181	157	338
ZNF85_MA1720.1	177	175	352
MAX_MA0058.1	153	169	322
GSX1_MA0892.1	200	156	356
TEAD4_MA0809.1	170	164	334
JUND_MA0492.1	184	182	366
Nkx3-2_MA0122.1	168	147	315
MNX1_MA0707.1	199	148	347
PDX1_MA0132.2	186	141	327
HOXB13_MA0901.2	184	175	359
Mafb_MA0117.2	170	148	318
MYCN_MA0104.4	171	164	335
Foxf1_MA1606.1	180	149	329
ETV5DRGX_MA1944.1	149	136	285
ATF2_MA1632.1	180	186	366
HEY1_MA0823.1	170	174	344
TBX21_MA0690.2	177	154	331
SCRT2_MA0744.1	176	160	336
BARX1_MA0875.1	172	140	312
HOXB3_MA0903.1	184	147	331
MEF2A_MA0052.2	158	164	322
RFX7_MA1554.1	184	193	377
POU4F2_MA0683.1	180	146	326
NKX6-2_MA0675.1	185	140	325
FOXK2_MA1103.2	175	137	312
TBX21_MA0690.1	193	160	353
NKX2-8_MA0673.1	160	152	312
NR6A1_MA1541.1	168	149	317
FOXP1_MA0481.3	165	130	295
Foxa2_MA0047.1	171	155	326
TEAD1_MA0090.2	164	152	316
ZNF382_MA1594.1	188	168	356
SCRT1_MA0743.1	171	151	322
FOXC1_MA0032.2	169	152	321
CREB3L4_MA1474.1	154	147	301
FOXA2_MA0047.3	155	129	284
NFKB2_MA0778.1	168	163	331
RUNX3_MA0684.2	159	156	315
MSX1_MA0666.1	169	137	306
FOXK2_MA1103.1	173	136	309
TBX2_MA0688.1	170	145	315
TFE3_MA0831.1	150	162	312
SOX2_MA0143.4	180	198	378
POU4F1_MA0790.1	169	140	309
SOX8_MA0868.2	208	200	408
TLX2_MA1577.1	182	142	324
Nr2F6_MA0728.1	140	111	251
LIN54_MA0619.1	157	157	314
FOXA3_MA1683.1	154	127	281
NEUROG2_MA0669.1	187	184	371
NKX6-1_MA0674.1	176	121	297
Dlx2_MA0885.2	176	146	322
Rarb_MA0858.1	128	97	225
BSX_MA0876.1	169	133	302
TBR1_MA0802.1	166	134	300
TFEB_MA0692.1	144	151	295
FOXA1_MA0148.4	157	140	297
NOTO_MA0710.1	176	124	300
GCM2_MA0767.1	177	157	334
OSR1_MA1542.1	165	152	317
SOX4_MA0867.1	142	127	269
TFEC_MA0871.1	155	164	319
Vdr_MA0693.3	152	135	287
FOXB1_MA0845.1	147	120	267
Six4_MA2001.1	161	150	311
POU4F3_MA0791.1	164	135	299
ZFP57_MA1583.1	147	146	293
NFKB1_MA0105.4	160	148	308
ALX3_MA0634.1	181	129	310
EOMES_MA0800.1	178	144	322
POU6F1_MA1549.1	148	126	274
E2F1_MA0024.1	145	137	282
GBX2_MA0890.1	156	133	289
MNT_MA0825.1	148	169	317
BATF3_MA0835.2	134	131	265
YY2_MA0748.1	156	148	304
Sox5_MA0087.1	167	162	329
MAX_MA0058.3	151	166	317
MAF_MA1520.1	143	140	283
HOXB2_MA0902.1	174	131	305
HNF4A_MA1494.1	131	107	238
ESR1_MA0112.3	137	116	253
Dlx5_MA1476.2	173	143	316
Arntl_MA0603.1	135	160	295
Hoxd3_MA0912.1	161	128	289
FOXH1_MA0479.1	148	129	277
MIXL1_MA0662.1	165	124	289
HES6_MA1493.1	140	146	286
SOX8_MA0868.1	161	148	309
Crx_MA0467.1	172	131	303
Atf3_MA1988.1	132	130	262
MYF6_MA0667.1	163	169	332
Sox17_MA0078.1	183	171	354
ESX1_MA0644.1	164	134	298
TEAD3_MA0808.1	141	138	279
FOXG1_MA0613.1	174	142	316
LHX2_MA0700.1	165	131	296
Vdr_MA0693.1	153	131	284
LMX1A_MA0702.2	187	127	314
LBX2_MA0699.1	162	127	289
ZNF136_MA1588.1	161	160	321
NR1H2RXRA_MA0115.1	125	109	234
HOXB2ELK1_MA1957.1	95	89	184
MEOX2_MA0706.1	158	120	278
Foxj2_MA0614.1	162	135	297
NR4A2_MA0160.2	141	126	267
FOXD1_MA0031.1	143	126	269
SRY_MA0084.1	157	145	302
Msx3_MA0709.1	157	125	282
SPDEF_MA0686.1	97	94	191
PHOX2B_MA0681.2	149	111	260
RXRG_MA1556.1	110	101	211
mix-a_MA0621.1	161	111	272
BATFJUN_MA0462.2	127	122	249
ZNF214_MA1975.1	142	113	255
HOXD13_MA0909.1	163	146	309
TCF21_MA1568.1	159	147	306
Nr2e3_MA0164.1	152	141	293
EMX1_MA0612.1	166	123	289
NRL_MA0842.2	152	135	287
Rarb_MA0857.1	156	112	268
LHX9_MA0701.2	165	129	294
BATF_MA1634.1	123	120	243
CLOCK_MA0819.2	154	154	308
MSGN1_MA1524.1	130	134	264
Npas2_MA0626.1	158	163	321
Hoxd9_MA0913.1	151	131	282
MGAEVX1_MA1960.1	137	127	264
Atoh1_MA0461.2	171	155	326
THRB_MA1575.1	126	111	237
NR2F2_MA1111.1	126	89	215
RAX_MA0718.1	157	127	284
VAX2_MA0723.1	157	117	274
VSX2_MA0726.1	157	118	275
BNC2_MA1928.1	121	122	243
ISL2_MA0914.1	136	114	250
TGIF2LX_MA1571.1	167	168	335
SOHLH2_MA1560.1	149	154	303
Hoxb5_MA0904.1	149	117	266
SOX18_MA1563.1	168	161	329
ARNT2_MA1464.1	130	151	281
MAFF_MA0495.2	125	129	254
NKX2-5_MA0063.2	151	160	311
PRRX1_MA0716.1	158	112	270
MEOX1_MA0661.1	152	123	275
LMX1B_MA0703.1	171	112	283
LHX2_MA0700.2	145	116	261
BATFJUN_MA0462.1	121	125	246
HSF4_MA0771.1	151	131	282
MAFK_MA0496.2	133	132	265
NR3C1_MA0113.1	141	117	258
JUN_MA0489.1	130	134	264
Ar_MA0007.1	116	115	231
ESRRB_MA0141.3	128	110	238
CREB1_MA0018.3	125	128	253
RFX4_MA0799.2	126	132	258
IRF9_MA0653.1	134	134	268
Nkx2-1_MA1994.1	133	124	257
JUNB_MA0490.1	122	124	246
FOSJUND_MA1141.1	128	127	255
FOSL1JUN_MA1128.1	123	124	247
HES5_MA0821.2	138	149	287
HSF2_MA0770.1	152	130	282
Jun_MA0489.2	117	117	234
Barhl1_MA0877.1	148	114	262
Mitf_MA0620.1	114	128	242
CDX2_MA0465.2	156	144	300
HES7_MA0822.1	126	130	256
LMX1B_MA0703.2	166	110	276
ZNF652_MA1657.1	131	116	247
FOSL1_MA0477.1	118	110	228
RUNX3_MA0684.1	149	119	268
Sox11_MA0869.1	120	105	225
Rarg_MA0859.1	143	112	255
Creb3l2_MA0608.1	111	123	234
ARGFX_MA1463.1	168	116	284
LBX1_MA0618.1	159	125	284
Prrx2_MA0075.2	154	111	265
ISX_MA0654.1	149	114	263
RAX2_MA0717.1	149	114	263
SHOX_MA0630.1	149	114	263
CREB3L1_MA0839.1	134	127	261
Hoxa13_MA0650.3	154	137	291
NR4A1_MA1112.1	129	95	224
GSX2_MA0893.2	146	110	256
MEF2A_MA0052.3	126	131	257
Esrrg_MA0643.1	111	86	197
LHX9_MA0701.1	150	113	263
Shox2_MA0720.1	150	113	263
Lhx8_MA0705.1	155	123	278
NR2C2_MA1536.1	104	86	190
DLX1_MA0879.2	142	112	254
FosJun_MA0099.1	126	133	259
TFE3_MA0831.2	92	107	199
FOS_MA0476.1	120	120	240
RARA_MA0729.1	123	104	227
DRGX_MA1481.1	160	114	274
Twist2_MA0633.1	135	133	268
Lhx3_MA0135.1	152	130	282
HES5_MA0821.1	126	131	257
ZKSCAN1_MA1585.1	116	104	220
GRHL2_MA1105.1	128	113	241
Esrra_MA0592.2	115	108	223
SIX1_MA1118.1	141	123	264
JUND_MA0491.1	119	124	243
FOXF2_MA0030.1	133	116	249
HESX1_MA0894.1	141	121	262
EN2_MA0642.1	134	113	247
E2F7_MA0758.1	108	105	213
FOSL2JUN_MA1131.1	139	138	277
VDR_MA0693.2	139	125	264
NKX6-3_MA1530.1	139	106	245
SRF_MA0083.2	143	130	273
ATF6_MA1466.1	135	129	264
FOXO3_MA0157.2	144	121	265
Myb_MA0100.1	134	127	261
Hes2_MA0616.1	127	131	258
Nkx3-1_MA0124.2	127	111	238
HOXB13_MA0901.1	153	136	289
UNCX_MA0721.1	153	107	260
FOSL2JUND_MA1145.1	137	140	277
HOXA2_MA0900.1	141	106	247
BACH1_MA1633.2	113	117	230
FOSL1_MA0477.2	117	120	237
HOXB2_MA0902.2	138	113	251
Nobox_MA0125.1	133	112	245
SOX9_MA0077.1	157	154	311
LHX1_MA1518.1	137	110	247
MSX1_MA0666.2	138	110	248
MSX2_MA0708.2	138	110	248
HOXA10_MA0899.1	133	130	263
FOSJUN_MA0099.2	114	109	223
JUNJUNB_MA1133.1	132	133	265
Foxq1_MA0040.1	152	122	274
Arid3b_MA0601.1	170	113	283
HOXA13_MA0650.1	140	135	275
CREB1_MA0018.2	98	98	196
MEIS1_MA0498.2	100	110	210
ZSCAN29_MA1602.1	105	97	202
OTX2_MA0712.2	121	92	213
HSF1_MA0486.2	142	117	259
PAX2_MA0067.2	124	110	234
HOXB7_MA1501.1	140	119	259
Crx_MA0467.2	122	92	214
EMX1_MA0612.2	141	108	249
TGIF2LY_MA1572.1	145	146	291
ZBTB32_MA1580.1	141	124	265
HIF1A_MA1106.1	140	152	292
NR2F1_MA1538.1	116	89	205
PITX2_MA1547.2	134	107	241
JUNB_MA0490.2	115	123	238
GBX1_MA0889.1	125	104	229
RORA_MA0071.1	113	88	201
CREM_MA0609.2	110	112	222
OTX2_MA0712.1	120	84	204
CREB1_MA0018.1	95	93	188
USF1_MA0093.1	126	129	255
Hmx3_MA0898.1	112	105	217
PAX9_MA0781.1	117	102	219
NKX3-2_MA0122.2	122	107	229
MEF2A_MA0052.1	120	115	235
FOSL2JUN_MA1130.1	108	103	211
FOSJUN_MA0099.3	109	117	226
HOXD4_MA1507.1	132	122	254
MEF2D_MA0773.1	112	121	233
IRF8_MA0652.1	124	116	240
ARNTHIF1A_MA0259.1	134	136	270
SOX21_MA0866.1	141	118	259
LMX1A_MA0702.1	150	96	246
BHLHE40_MA0464.2	106	120	226
PBX2_MA1113.2	128	117	245
Hmx1_MA0896.1	118	108	226
Tbxt_MA0009.1	109	92	201
ELK1HOXB13_MA1932.1	85	83	168
Hmx2_MA0897.1	113	107	220
HOXA7_MA1498.2	136	110	246
CREB3_MA0638.1	96	90	186
JDP2_MA0656.1	128	126	254
GATA1TAL1_MA0140.2	116	116	232
FOSBJUN_MA1127.1	118	124	242
Hoxd8_MA0910.1	141	102	243
CEBPD_MA0836.2	129	117	246
HOXA13_MA0650.2	143	125	268
FOSJUN_MA1126.1	127	134	261
RHOXF1_MA0719.1	97	94	191
CDX2_MA0465.1	138	134	272
ETV5HOXA2_MA1948.1	117	102	219
HOXD9_MA0913.2	114	110	224
Alx1_MA0854.1	131	95	226
FLI1DRGX_MA1949.1	97	87	184
FOSL1JUND_MA1142.1	107	112	219
MSX2_MA0708.1	121	98	219
En1_MA0027.1	101	101	202
HOXD3_MA0912.2	122	97	219
Dlx1_MA0879.1	117	91	208
NR4A2RXRA_MA1147.1	100	87	187
Rhox11_MA0629.1	102	110	212
FOSL1JUNB_MA1137.1	100	104	204
Pitx1_MA0682.1	130	109	239
GATA3_MA0037.2	134	115	249
GATA4_MA0482.2	132	117	249
Gata1_MA0035.3	132	121	253
Mecom_MA0029.1	110	108	218
Ar_MA0007.3	96	112	208
Nr2e1_MA0676.1	117	112	229
RUNX2_MA0511.2	124	106	230
TFE3_MA0831.3	102	106	208
Gata1_MA0035.2	127	107	234
HOXA6_MA1497.1	128	104	232
RXRAVDR_MA0074.1	96	85	181
NR2F6_MA1539.1	115	88	203
Neurog1_MA0623.1	122	116	238
Dlx2_MA0885.1	120	97	217
RXRB_MA1555.1	95	87	182
JUND_MA0491.2	108	114	222
ERFSREBF2_MA1939.1	105	109	214
ATF4_MA0833.2	107	114	221
FOSL2JUND_MA1144.1	103	108	211
DUX4_MA0468.1	110	96	206
NR1H4RXRA_MA1146.1	117	92	209
HOXB6_MA1500.1	121	98	219
EVX2_MA0888.1	116	100	216
Lhx1_MA1518.2	119	91	210
Gata4_MA0482.1	121	113	234
ESX1_MA0644.2	131	102	233
DLX5_MA1476.1	128	91	219
FOSBJUNB_MA1135.1	100	101	201
PAX1_MA0779.1	105	91	196
MITF_MA0620.2	102	101	203
NR1H4_MA1110.1	97	82	179
Dmrt1_MA1603.1	118	111	229
EVX1_MA0887.1	118	105	223
VSX1_MA0725.1	128	97	225
MEIS2_MA1640.1	128	112	240
CEBPA_MA0102.3	111	102	213
CEBPA_MA0102.4	116	110	226
HOXC4_MA1504.1	119	103	222
CEBPG_MA1636.1	104	110	214
HOXD13_MA0909.2	115	103	218
Hoxc9_MA0485.1	134	110	244
PITX3_MA0714.1	118	88	206
Hoxa9_MA0594.1	135	112	247
IRF5_MA1420.1	104	116	220
Pax2_MA0067.1	102	106	208
Creb5_MA0840.1	123	120	243
Alx4_MA0853.1	125	91	216
ERFHOXB13_MA1937.1	91	99	190
Lhx4_MA0704.1	127	85	212
FOS_MA1951.1	119	119	238
SREBF1_MA0829.2	85	90	175
Hoxd13_MA0909.3	129	115	244
Gata1Tal1_MA0140.1	114	104	218
PITX1_MA0682.2	102	77	179
FOSL2JUNB_MA1138.1	101	103	204
OLIG3_MA0827.1	111	108	219
EMX2_MA0886.1	115	95	210
JUNJUNB_MA1132.1	93	92	185
ETV2DRGX_MA1940.1	98	88	186
FOSJUNB_MA1134.1	100	98	198
Ddit3Cebpa_MA0019.1	128	120	248
Nkx3-2_MA0122.3	111	97	208
ONECUT1_MA0679.2	101	87	188
LHX5_MA1519.1	134	102	236
BHLHA15_MA0607.2	118	115	233
MAFG_MA0659.1	98	96	194
CREB3L4_MA1475.1	106	103	209
USF2_MA0526.4	89	95	184
HNF1A_MA0046.1	131	103	234
NFIL3_MA0025.2	93	88	181
IRF4_MA1419.1	113	110	223
PITX2_MA1547.1	108	87	195
DLX6_MA0882.1	129	100	229
MEIS1_MA1639.1	136	118	254
Srebf1_MA0829.1	82	91	173
Dlx3_MA0880.1	114	91	205
Dlx4_MA0881.1	114	91	205
MITF_MA0620.3	93	97	190
JUNB_MA1140.2	99	103	202
FOSL1JUND_MA1143.1	101	97	198
CDX1_MA0878.1	113	111	224
GSC2_MA0891.1	92	68	160
TP73_MA0861.1	106	99	205
SREBF2_MA0828.1	81	94	175
DUXA_MA0884.1	107	87	194
TP53_MA0106.3	104	93	197
RUNX1_MA0002.1	97	94	191
HOXD12ELK1_MA1958.1	104	107	211
PBX1_MA0070.1	111	105	216
MLX_MA0663.1	91	98	189
GATA2_MA0036.2	104	98	202
Isl1_MA1608.1	116	84	200
RORB_MA1150.1	95	78	173
ATF3_MA0605.2	105	103	208
CEBPB_MA0466.1	94	96	190
MNX1_MA0707.2	109	79	188
EN2_MA0642.2	106	83	189
HOXA7_MA1498.1	117	90	207
BHLHE41_MA0636.1	81	90	171
ATF4_MA0833.1	96	100	196
MEF2B_MA0660.1	91	104	195
Arx_MA0874.1	107	82	189
RARB_MA1552.1	77	72	149
RORA_MA0072.1	89	75	164
FOXI1_MA0042.2	102	85	187
FOXO4_MA0848.1	102	85	187
FOXO6_MA0849.1	102	85	187
FOXP3_MA0850.1	102	85	187
CDX4_MA1473.1	115	113	228
PHOX2A_MA0713.1	104	76	180
Sox1_MA0870.1	106	90	196
GATA6_MA1104.1	99	95	194
MLXIPL_MA0664.1	89	100	189
EN1_MA0027.2	105	87	192
Gata3_MA0037.4	97	91	188
HOXA5_MA0158.1	101	89	190
RORC_MA1151.1	102	84	186
Pax7_MA0680.2	113	87	200
CDX1_MA0878.3	104	98	202
NR3C2_MA0727.1	81	80	161
HOXB8_MA1502.1	108	90	198
HOXD8_MA0910.2	108	90	198
FOXC1_MA0032.1	97	94	191
NR1I3_MA1534.1	99	75	174
FOSL2JUNB_MA1139.1	108	106	214
HLF_MA0043.3	85	80	165
SOX12_MA1561.1	119	101	220
CLOCK_MA0819.1	111	125	236
LHX6_MA0658.1	105	77	182
SOX14_MA1562.1	115	102	217
TRPS1_MA1970.1	98	91	189
SOX18_MA1563.2	105	104	209
HOXB4_MA1499.1	109	105	214
CDX1_MA0878.2	107	105	212
TFAP4_MA1570.1	107	110	217
FOSBJUNB_MA1136.1	101	101	202
PROP1_MA0715.1	98	78	176
ATF7_MA0834.1	97	95	192
GSC_MA0648.1	94	68	162
TBP_MA0108.1	112	111	223
Phox2b_MA0681.1	98	75	173
Npas4_MA1995.1	70	72	142
ZNF784_MA1717.1	105	89	194
TBP_MA0108.2	110	110	220
PAX6_MA0069.1	106	82	188
HNF1B_MA0153.1	106	90	196
Nkx2-5_MA0063.1	101	91	192
NR3C1_MA0113.3	79	80	159
BARX2_MA1471.1	92	72	164
XBP1_MA0844.1	96	92	188
ZNF410_MA0752.1	106	100	206
ONECUT3_MA0757.1	92	70	162
GATA6_MA1104.2	90	84	174
GATA2_MA0036.3	103	84	187
NFE2_MA0841.1	88	92	180
Atf1_MA0604.1	82	78	160
HNF1A_MA0046.2	93	76	169
NEUROD2_MA0668.1	93	87	180
OLIG1_MA0826.1	91	87	178
OTX1_MA0711.1	93	59	152
HOXA4_MA1496.1	104	93	197
OLIG2_MA0678.1	84	77	161
Cebpa_MA0102.1	68	60	128
DMRTC2_MA1479.1	59	66	125
Atf3_MA0605.1	86	86	172
ZBED2_MA1971.1	81	72	153
ZNF8_MA1718.1	74	70	144
FOXL1_MA0033.1	85	72	157
POU6F1_MA0628.1	94	66	160
GATA1_MA0035.4	84	69	153
NEUROG1_MA0623.2	86	86	172
HOXA1_MA1495.1	92	73	165
Dmbx1_MA0883.1	85	70	155
HOXA5_MA0158.2	103	87	190
BHLHE23_MA0817.1	90	73	163
FOSL1JUN_MA1129.1	87	86	173
BACH2_MA1101.2	88	82	170
RARG_MA1553.1	62	61	123
DPRX_MA1480.1	72	67	139
JDP2_MA0655.1	82	87	169
JUNB_MA1140.1	78	80	158
ETV2HOXB13_MA1943.1	64	58	122
HOXC13_MA0907.1	82	79	161
SATB1_MA1963.1	90	71	161
Dux_MA0611.2	75	72	147
DMRTA1_MA1707.1	66	86	152
BHLHE22_MA0818.2	87	76	163
DMRTA2_MA1478.1	65	79	144
CEBPA_MA0102.2	81	72	153
BHLHE22_MA0818.1	77	70	147
GATA5_MA0766.2	78	62	140
PROX1_MA0794.1	77	74	151
GATA5_MA0766.1	79	70	149
VENTX_MA0724.1	91	76	167
E2F1_MA0024.3	89	85	174
HOXA2_MA0900.2	83	70	153
TBXT_MA0009.2	71	70	141
E2F4_MA0470.2	89	90	179
SMAD3_MA0795.1	72	59	131
DMRT3_MA0610.1	66	69	135
HNF1B_MA0153.2	84	66	150
HOXB5_MA0904.2	76	63	139
TP63_MA0525.2	67	64	131
BACH2_MA1470.1	65	62	127
TBX19_MA0804.1	64	61	125
SMAD5_MA1557.1	74	61	135
Crem_MA0609.1	59	59	118
E2F2_MA0864.2	78	78	156
SREBF2_MA0828.2	59	58	117
HMBOX1_MA0895.1	66	60	126
NFIL3_MA0025.1	69	66	135
SRF_MA0083.1	74	71	145
GATA3_MA0037.3	65	62	127
HOXC10_MA0905.1	64	63	127
PAX3_MA1546.1	65	58	123
ONECUT2_MA0756.1	75	56	131
GRHL1_MA0647.1	77	63	140
TFCP2_MA1968.1	67	53	120
ZNF211_MA1974.1	62	59	121
PAX4_MA0068.2	73	53	126
Six3_MA0631.1	53	52	105
HLF_MA0043.1	54	53	107
E2F2_MA0864.1	67	72	139
HINFP_MA0131.1	42	45	87
HOXC8_MA1505.1	62	47	109
Arid5a_MA0602.1	60	50	110
ONECUT1_MA0679.1	65	50	115
BARHL1_MA0877.3	48	38	86
DUXA_MA0884.2	57	60	117
HOXD10_MA1506.1	47	49	96
SRF_MA0083.3	65	59	124
HLF_MA0043.2	46	43	89
IRF6_MA1509.1	46	43	89
E2F3_MA0469.2	58	66	124
Hoxa11_MA0911.1	49	49	98
HOXD11_MA0908.1	49	53	102
HOXC12_MA0906.1	47	49	96
BARHL2_MA0635.1	40	35	75
HOXB9_MA1503.1	46	53	99
CEBPB_MA0466.2	37	41	78
CEBPE_MA0837.1	37	40	77
HOXD12_MA0873.1	45	47	92
HOXC9_MA0485.2	48	53	101
HOXC11_MA0651.1	44	46	90
PAX7_MA0680.1	52	41	93
Gmeb1_MA0615.1	31	27	58
HOXC11_MA0651.2	41	38	79
CEBPG_MA0838.1	37	41	78
PAX3_MA0780.1	47	34	81
DBP_MA0639.1	43	40	83
CEBPD_MA0836.1	33	32	65
TEF_MA0843.1	34	34	68
NKX3-1_MA0124.1	26	25	51
BARHL1_MA0877.2	39	31	70
MYBL2_MA0777.1	24	25	49
OVOL2_MA1545.1	32	25	57
MYBL1_MA0776.1	37	34	71
OVOL1_MA1544.1	31	23	54
CUX1_MA0754.1	25	20	45
ONECUT2_MA0756.2	37	31	68
ZBED1_MA0749.1	24	24	48
E2F3_MA0469.3	29	28	57
CUX2_MA0755.1	22	12	34
CUX1_MA0754.2	25	13	38
FOXN3_MA1489.1	23	22	45
CEBPE_MA0837.2	19	23	42
HOXA9_MA0594.2	20	20	40
CEBPB_MA0466.3	18	22	40
GMEB2_MA0862.1	19	18	37

### Sheet: 5D_Cytoscape_plot
Geneid	Term	TF
Bcl11a	Nervous System Deveopment	PATZ1
Cd24a	Nervous System Deveopment	PATZ1
Cdk5r1	Nervous System Deveopment	PATZ1
Chl1	Nervous System Deveopment	PATZ1
Cnr1	Nervous System Deveopment	PATZ1
Cntn2	Nervous System Deveopment	PATZ1
Dcc	Nervous System Deveopment	PATZ1
Dcx	Nervous System Deveopment	PATZ1
Dpysl3	Nervous System Deveopment	PATZ1
Dpysl5	Nervous System Deveopment	PATZ1
Draxin	Nervous System Deveopment	PATZ1
Epha3	Nervous System Deveopment	PATZ1
Epha4	Nervous System Deveopment	PATZ1
Epha5	Nervous System Deveopment	PATZ1
Evl	Nervous System Deveopment	PATZ1
Foxg1	Nervous System Deveopment	PATZ1
Gpc2	Nervous System Deveopment	PATZ1
Gsk3b	Nervous System Deveopment	PATZ1
Islr2	Nervous System Deveopment	PATZ1
Jun	Nervous System Deveopment	PATZ1
Kdm1a	Nervous System Deveopment	PATZ1
Kif5c	Nervous System Deveopment	PATZ1
Lhx2	Nervous System Deveopment	PATZ1
Lmo4	Nervous System Deveopment	PATZ1
Map1b	Nervous System Deveopment	PATZ1
Marcks	Nervous System Deveopment	PATZ1
Neo1	Nervous System Deveopment	PATZ1
Neurod2	Nervous System Deveopment	PATZ1
Nrep	Nervous System Deveopment	PATZ1
Nrg1	Nervous System Deveopment	PATZ1
Nrp1	Nervous System Deveopment	PATZ1
Nrp2	Nervous System Deveopment	PATZ1
Pbx1	Nervous System Deveopment	PATZ1
Plxna2	Nervous System Deveopment	PATZ1
Ptprz1	Nervous System Deveopment	PATZ1
Rtn4	Nervous System Deveopment	PATZ1
Sdk1	Nervous System Deveopment	PATZ1
Sema3c	Nervous System Deveopment	PATZ1
Sox11	Nervous System Deveopment	PATZ1
Stmn2	Nervous System Deveopment	PATZ1
Tcf4	Nervous System Deveopment	PATZ1
Tiam2	Nervous System Deveopment	PATZ1
Tubb3	Nervous System Deveopment	PATZ1
Unc5d	Nervous System Deveopment	PATZ1
Zeb2	Nervous System Deveopment	PATZ1
Zmiz1	Nervous System Deveopment	PATZ1
Actb	Chromatin Remodelling	PATZ1
Actg1	Chromatin Remodelling	PATZ1
Cbx1	Chromatin Remodelling	PATZ1
Cbx3	Chromatin Remodelling	PATZ1
Cenpv	Chromatin Remodelling	PATZ1
Chd3	Chromatin Remodelling	PATZ1
Ezh2	Chromatin Remodelling	PATZ1
H3f3a	Chromatin Remodelling	PATZ1
Hmgb1	Chromatin Remodelling	PATZ1
Hmgn1	Chromatin Remodelling	PATZ1
Kdm1a	Chromatin Remodelling	PATZ1
Lmnb1	Chromatin Remodelling	PATZ1
Npm1	Chromatin Remodelling	PATZ1
Ptma	Chromatin Remodelling	PATZ1
Smarcc1	Chromatin Remodelling	PATZ1
Zfp462	Chromatin Remodelling	PATZ1
Apc2	Cytoskeleton Organaisation	PATZ1
Atat1	Cytoskeleton Organaisation	PATZ1
Cald1	Cytoskeleton Organaisation	PATZ1
Cdk5r1	Cytoskeleton Organaisation	PATZ1
Cntn2	Cytoskeleton Organaisation	PATZ1
Dpysl3	Cytoskeleton Organaisation	PATZ1
Dynll1	Cytoskeleton Organaisation	PATZ1
Epha3	Cytoskeleton Organaisation	PATZ1
Fgd4	Cytoskeleton Organaisation	PATZ1
Fgf13	Cytoskeleton Organaisation	PATZ1
Fmnl2	Cytoskeleton Organaisation	PATZ1
Gsk3b	Cytoskeleton Organaisation	PATZ1
Itsn1	Cytoskeleton Organaisation	PATZ1
Map1b	Cytoskeleton Organaisation	PATZ1
Marcks	Cytoskeleton Organaisation	PATZ1
Marcksl1	Cytoskeleton Organaisation	PATZ1
Mtss1	Cytoskeleton Organaisation	PATZ1
Myo1b	Cytoskeleton Organaisation	PATZ1
Pard3	Cytoskeleton Organaisation	PATZ1
Pcdh15	Cytoskeleton Organaisation	PATZ1
Rtn1	Cytoskeleton Organaisation	PATZ1
Rtn4	Cytoskeleton Organaisation	PATZ1
Sh3kbp1	Cytoskeleton Organaisation	PATZ1
Stmn2	Cytoskeleton Organaisation	PATZ1
Stmn4	Cytoskeleton Organaisation	PATZ1
Syne2	Cytoskeleton Organaisation	PATZ1
Tmsb10	Cytoskeleton Organaisation	PATZ1
Tmsb4x	Cytoskeleton Organaisation	PATZ1
Tuba1a	Cytoskeleton Organaisation	PATZ1
Tubb2a	Cytoskeleton Organaisation	PATZ1
Tubb2b	Cytoskeleton Organaisation	PATZ1
Tubb3	Cytoskeleton Organaisation	PATZ1
Tubb5	Cytoskeleton Organaisation	PATZ1
Ubb	Cytoskeleton Organaisation	PATZ1
Actb	DNA Damage and Repair	PATZ1
Actg1	DNA Damage and Repair	PATZ1
Calm1	DNA Damage and Repair	PATZ1
Hipk2	DNA Damage and Repair	PATZ1
Hmgb1	DNA Damage and Repair	PATZ1
Npm1	DNA Damage and Repair	PATZ1
Smarcc1	DNA Damage and Repair	PATZ1
Sox4	DNA Damage and Repair	PATZ1
Actb	Nervous System Deveopment	PATZ1
Actg1	Nervous System Deveopment	PATZ1
Apc2	Nervous System Deveopment	PATZ1
Atat1	Nervous System Deveopment	PATZ1
Bhlhe22	Nervous System Deveopment	PATZ1
Fgf13	Nervous System Deveopment	PATZ1
Grip1	Nervous System Deveopment	PATZ1
Hipk2	Nervous System Deveopment	PATZ1
Insm1	Nervous System Deveopment	PATZ1
Marcksl1	Nervous System Deveopment	PATZ1
Mtss1	Nervous System Deveopment	PATZ1
Nfia	Nervous System Deveopment	PATZ1
Nfib	Nervous System Deveopment	PATZ1
Nfix	Nervous System Deveopment	PATZ1
Nr2f1	Nervous System Deveopment	PATZ1
Plppr1	Nervous System Deveopment	PATZ1
Ppia	Nervous System Deveopment	PATZ1
Ptprk	Nervous System Deveopment	PATZ1
Rtn1	Nervous System Deveopment	PATZ1
Smarcc1	Nervous System Deveopment	PATZ1
Sox4	Nervous System Deveopment	PATZ1
Srrm4	Nervous System Deveopment	PATZ1
Stmn4	Nervous System Deveopment	PATZ1
Tgfbr1	Nervous System Deveopment	PATZ1
Tuba1a	Nervous System Deveopment	PATZ1
Tubb2b	Nervous System Deveopment	PATZ1
Vcan	Nervous System Deveopment	PATZ1
Ywhae	Nervous System Deveopment	PATZ1
Zbtb18	Nervous System Deveopment	PATZ1
Gnas	Regulation of cell growth	PATZ1
H3f3a	Regulation of cell growth	PATZ1
Hipk2	Regulation of cell growth	PATZ1
Hsp90ab1	Regulation of cell growth	PATZ1
Jun	Regulation of cell growth	PATZ1
Lrp8	Regulation of cell growth	PATZ1
Map1b	Regulation of cell growth	PATZ1
Nfix	Regulation of cell growth	PATZ1
Nrg1	Regulation of cell growth	PATZ1
Pcdh15	Regulation of cell growth	PATZ1
Ptprk	Regulation of cell growth	PATZ1
Rack1	Regulation of cell growth	PATZ1
Rpl29	Regulation of cell growth	PATZ1
Tead1	Regulation of cell growth	PATZ1
Tgfbr1	Regulation of cell growth	PATZ1
Zeb2	Regulation of cell growth	PATZ1
Zmiz1	Regulation of cell growth	PATZ1

### Sheet: 5C_Co-binding
TF1	TF2	cosine
PATZ1	SP1	0.679459
PATZ1	SP2	0.642494
PATZ1	ZNF148	0.618892
PATZ1	ZNF281	0.607597
PATZ1	KLF15	0.606725
PATZ1	KLF7	0.581194
