## Supplementary material for "PATZ1 Reinstates a Growth-Permissive Chromatin Landscape in Adult Corticospinal Neurons After Injury": Addtional File 1 Table S1 to S 14: Additional File 1- Table S12.xlsx

### Sheet: metadata-15050620-processed-ok
Supplementary Table 11 : A detailed summary of datasets and corresponding sample information
accession	study	bioproject_accession	biosample_accession	sample_name	Sample_detail	Sample_title	library_layout	instrument_model
SRR32182649	SRP560816	PRJNA1217518	SAMN46493488	7dpi_1_S2	SnATAC	snATAC_7dpi	paired	Illumina HiSeq 2500
SRR32182648	SRP560816	PRJNA1217518	SAMN46493489	patz1_7dpi	SnATAC	snATAC_Patz1_7dpi	paired	Illumina HiSeq 2500
SRR32182638	SRP560816	PRJNA1217518	SAMN46493490	patz1_uninj	SnATAC	snATAC_Patz1_Uninjured	paired	Illumina HiSeq 2500
SRR32182637	SRP560816	PRJNA1217518	SAMN46493491	Uninj1_S1	SnATAC	snATAC_Uninjured	paired	Illumina HiSeq 2500
SRR32182636	SRP560816	PRJNA1217518	SAMN46493492	patz1_7dpi_T	Cut and Run	Patz1_Injured_Treatment_Cut and Run	paired	Illumina HiSeq 2500
SRR32182635	SRP560816	PRJNA1217518	SAMN46493493	patz1_Input	Cut and Run	Patz1_Injured_Input_Cut and Run	paired	Illumina HiSeq 2500
SRR32182634	SRP560816	PRJNA1217518	SAMN46493494	1_S23	Cut and Run	Uninjured_Cut and Run	paired	Illumina HiSeq 2500
SRR32182633	SRP560816	PRJNA1217518	SAMN46493495	2_S24	Cut and Run	Injured_Cut and Run	paired	Illumina HiSeq 2500
SRR32182632	SRP560816	PRJNA1217518	SAMN46493496	4_S25	Cut and Run	Uninjured_h3k27_Cut and Run	paired	Illumina HiSeq 2500
SRR32182631	SRP560816	PRJNA1217518	SAMN46493497	5_S26	Cut and Run	Injured_h3k27_Cut and Run	paired	Illumina HiSeq 2500
SRR32182644	SRP560816	PRJNA1217518	SAMN46493498	6_S27	Cut and Run	Patz1_h3k27_Cut and Run	paired	Illumina HiSeq 2500
SRR32182645	SRP560816	PRJNA1217518	SAMN46493499	7_S28	Cut and Run	Uninjured_ctcf_Cut and Run	paired	Illumina HiSeq 2500
SRR32182643	SRP560816	PRJNA1217518	SAMN46493500	8_S29	Cut and Run	Injured_ctcf_Cut and Run	paired	Illumina HiSeq 2500
SRR32182642	SRP560816	PRJNA1217518	SAMN46493501	9_S30	Cut and Run	Patz1_ctcf_Cut and Run	paired	Illumina HiSeq 2500
SRR32182641	SRP560816	PRJNA1217518	SAMN46493502	Bulk-7dpi_S1	Bulk_ATAC	Bulk_injured_ATAC	paired	Illumina HiSeq 2500
SRR32182646	SRP560816	PRJNA1217518	SAMN46493503	Bulk_ICc-1_S113	Bulk_ATAC	Bulk_Intracortical_ATAC	paired	Illumina HiSeq 2500
SRR32182640	SRP560816	PRJNA1217518	SAMN46493504	Bulk_p0-1_S108	Bulk_ATAC	Bulk_P0_ATAC	paired	Illumina HiSeq 2500
SRR32182647	SRP560816	PRJNA1217518	SAMN46493505	Bulk_p4-1_S110	Bulk_ATAC	Bulk_P4_ATAC	paired	Illumina HiSeq 2500
SRR32182639	SRP560816	PRJNA1217518	SAMN46493506	Bulk_p7-1_S109	Bulk_ATAC	Bulk_P7_ATAC	paired	Illumina HiSeq 2500
SRR33417409	SRP560816	PRJNA1217518	SAMN48320900	snRNA_7dpi	snRNA	snRNA seq of injured Mice	paired	Illumina HiSeq 2500
SRR33417408	SRP560816	PRJNA1217518	SAMN48320901	snRNA_Patz1_7dpi	snRNA	SnRNA seq of Patz1 injured Mice	paired	Illumina HiSeq 2500
SRR33406863	SRP560816	PRJNA1217518	SAMN48289147	Hic-Injured	snATAC	Injured_hic_data_of_motor_cortex	paired	Illumina HiSeq 2500
SRR33406862	SRP560816	PRJNA1217518	SAMN48289148	Hic-Patz1-7dpi	snATAC	Patz1_7dpi_hic_data_of_mortor_cortex	paired	Illumina HiSeq 2500
